# A benchmark of the somatic mutation landscape using single-cell and single-molecule whole-genome sequencing

**DOI:** 10.1101/2025.08.31.673349

**Authors:** Jacob E. Bridge, Chuwei Xia, Chen Zheng, Kristian Markon, Robert F. Krueger, David Masopust, Lei Zhang, Xiao Dong

## Abstract

Accurate detection of somatic mutations in noncancerous cells is critical for studying somatic mosaicism, a process implicated in aging and multiple chronic diseases. However, single-cell and single-molecule DNA sequencing platforms differ in their error profiles, coverage biases, and sensitivity to specific mutation types, complicating cross-platform comparisons. Here, we present *in vitro* and *in silico* benchmarks to quantify true-positive and false-positive rates in single-cell whole-genome sequencing using Single-Cell Multiple Displacement Amplification, and in single-molecule sequencing using Nanorate Sequencing (NS) and whole-genome NS (WGNS). Using standard cell lines, we show that all three methods detect single-nucleotide variants (sSNVs) and small insertions and deletions (sINDELs) with high accuracy, but differ in genomic coverage and susceptibility to artifacts. Method-specific biases influence mutational signatures and hotspot detection. Applying results of the benchmark to IMR-90 fibroblasts, we estimate higher *in vitro* mutation rates using NS than expected from *in vivo* data, consistent with potential replication stress and culture-associated DNA damage. Overall, our study highlights the substantial impact of sequencing platform-specific biases on somatic mutation detection and interpretation, and lays the foundation for standardized, cross-platform-comparable analyses of somatic mosaicism in normal human tissues.
