## Supplementary Tables for "A benchmark of the somatic mutation landscape using single-cell and single-molecule whole-genome sequencing"

### Sheet: table_s1
Table S1. Sample and sequencing information.
Sample ID	Experiment	Cell line of origin	Input type	Method of library preparation	Raw read pairs (150 bp paired)	Mean sequencing depth
G12878_1	Lymphoblastoid Benchmarking	G12878	Single Cell	SCMDA	564103646	48.03
G12878_2	Lymphoblastoid Benchmarking	G12878	Single Cell	SCMDA	519633372	44.67
G12878_3	Lymphoblastoid Benchmarking	G12878	Single Cell	SCMDA	558027550	48.02
G12878_4	Lymphoblastoid Benchmarking	G12878	Single Cell	SCMDA	288503369	25.09
G12878_5	Lymphoblastoid Benchmarking	G12878	Single Cell	SCMDA	566495714	49.31
G24385_1	Lymphoblastoid Benchmarking	G24385	Single Cell	SCMDA	492591893	43.6
G24385_2	Lymphoblastoid Benchmarking	G24385	Single Cell	SCMDA	404166010	35.46
G24385_3	Lymphoblastoid Benchmarking	G24385	Single Cell	SCMDA	441627620	38.24
G24385_4	Lymphoblastoid Benchmarking	G24385	Single Cell	SCMDA	534284276	45.93
G24385_5	Lymphoblastoid Benchmarking	G24385	Single Cell	SCMDA	491738166	42.25
G1_13	Lymphoblastoid Benchmarking	G12878	Bulk gDNA	NS	361874870	52.27
G1_14	Lymphoblastoid Benchmarking	G12878	Bulk gDNA	NS	444307979	63.36
G1_15	Lymphoblastoid Benchmarking	G12878	Bulk gDNA	NS	385985603	54.87
G2_16	Lymphoblastoid Benchmarking	G24385	Bulk gDNA	NS	427584820	61.88
G2_17	Lymphoblastoid Benchmarking	G24385	Bulk gDNA	NS	399400609	57.49
G2_18	Lymphoblastoid Benchmarking	G24385	Bulk gDNA	NS	340354586	49.03
G1_NS2_25	Lymphoblastoid Benchmarking	G12878	Bulk gDNA	WGNS	399684602	38.61
G2_NS2_26	Lymphoblastoid Benchmarking	G24385	Bulk gDNA	WGNS	365315604	35.01
G12878_B	Lymphoblastoid Benchmarking	G12878	Bulk Cells	WGS	462407870	39.84
G24385_B	Lymphoblastoid Benchmarking	G24385	Bulk Cells	WGS	531228748	45.31
G1_G2_19	Pseudo-Ground Truth Detection	G12878 & G24385	1000:1 Bulk gDNA Mix	NS	418694744	58.82
G1_G2_20	Pseudo-Ground Truth Detection	G12878 & G24385	1000:1 Bulk gDNA Mix	NS	368500025	52.3
G2_G1_21	Pseudo-Ground Truth Detection	G12878 & G24385	1:1000 Bulk gDNA Mix	NS	450020808	64.1
G2_G1_22	Pseudo-Ground Truth Detection	G12878 & G24385	1:1000 Bulk gDNA Mix	NS	381713434	54.54
Bulk_NS	Assessing Mutation Rate Per Cell Division	IMR-90	Bulk Cells	NS	345158182	51.74
Bulk_WGS	Assessing Mutation Rate Per Cell Division	IMR-90	Bulk Cells	WGS	390864966	38.21
C1_NS	Assessing Mutation Rate Per Cell Division	IMR-90	Clone 1 Bulk Cells	NS	433110109	60.65
C1_WGS	Assessing Mutation Rate Per Cell Division	IMR-90	Clone 1 Bulk Cells	WGS	454889838	44.59
C2_NS	Assessing Mutation Rate Per Cell Division	IMR-90	Clone 2 Bulk Cells	NS	414269777	58.94
C2_WGS	Assessing Mutation Rate Per Cell Division	IMR-90	Clone 2 Bulk Cells	WGS	431662046	42.28
C3_NS	Assessing Mutation Rate Per Cell Division	IMR-90	Clone 3 Bulk Cells	NS	490937149	66.63
C3_WGS	Assessing Mutation Rate Per Cell Division	IMR-90	Clone 3 Bulk Cells	WGS	391998084	38.45

### Sheet: table_s2
Table S2. Coverage efficiency of NS and WGNS samples.
Sample ID	Method of library preparation	% whole-genome coverage (≥1 read)	% whole-genome duplex coverage (Du)*	Mean duplex-sequencing depth (D)	% unique duplex coverage efficiency (Dueff)**
G1_13	NS	63.2583	25.2665	1.13082	37.323
G1_14	NS	64.0798	29.2632	1.46094	38.1149
G1_15	NS	64.2337	28.4746	1.19213	40.9248
G2_16	NS	63.1258	22.7746	1.33756	30.8535
G2_17	NS	63.5663	23.6356	1.2399	33.2607
G2_18	NS	63.5361	25.4603	0.958489	41.2575
G1_NS2_25	WGNS	93.2321	50.0009	0.800623	90.8
G2_NS2_26	WGNS	93.8635	47.2876	0.730135	91.2727
*(Du) = observed unique whole-genome duplex coverage / expected unique whole-genome duplex coverage based on a poisson distribution
**Dueff = Du / P(x>0|D)

### Sheet: table_s3
Table S3. Mutation burden calculations.
Sample ID	Experiment	Method of library preparation	Reference bases	sSNV calls	sINDEL calls	In silico sSNV adjustment	In silico sINDEL adjustment	Adjusted sSNVs	Adjusted sINDELs	Adjusted sSNV frequency	Adjusted sINDEL frequency
G12878_1	Lymphoblastoid Benchmarking	SCMDA	1979455082	398	17	2.84892	9.06884	1133.87	154.17	2.86409e-07	3.89426e-08
G12878_2	Lymphoblastoid Benchmarking	SCMDA	2106455873	329	30	2.69629	9.40899	887.079	282.27	2.10562e-07	6.70011e-08
G12878_3	Lymphoblastoid Benchmarking	SCMDA	1962821695	396	19	2.71118	9.03603	1073.63	171.685	2.73491e-07	4.37341e-08
G12878_4	Lymphoblastoid Benchmarking	SCMDA	1164498641	232	14	2.987	10.9801	692.985	153.721	2.97546e-07	6.60031e-08
G12878_5	Lymphoblastoid Benchmarking	SCMDA	1971772241	1517	100	2.76248	9.33219	4190.68	933.219	1.06267e-06	2.36645e-07
G24385_1	Lymphoblastoid Benchmarking	SCMDA	1872410805	324	32	2.90718	8.97091	941.926	287.069	2.51528e-07	7.66576e-08
G24385_2	Lymphoblastoid Benchmarking	SCMDA	1478300413	328	11	3.07928	9.79721	1010	107.769	3.4161e-07	3.64504e-08
G24385_3	Lymphoblastoid Benchmarking	SCMDA	1808203848	206	7	2.83074	9.55463	583.133	66.8824	1.61246e-07	1.84942e-08
G24385_4	Lymphoblastoid Benchmarking	SCMDA	2084978078	279	11	2.77605	8.84483	774.518	97.2931	1.85738e-07	2.33319e-08
G24385_5	Lymphoblastoid Benchmarking	SCMDA	1912082359	363	12	2.87925	9.31916	1045.17	111.83	2.73306e-07	2.9243e-08
G1_13	Lymphoblastoid Benchmarking	NS	3547732937	479	45	1.36335	2.31785	653.045	104.303	1.84074e-07	2.93999e-08
G1_14	Lymphoblastoid Benchmarking	NS	4583417669	642	52	1.35711	2.36047	871.265	122.745	1.90091e-07	2.67802e-08
G1_15	Lymphoblastoid Benchmarking	NS	3740070483	530	42	1.35276	2.36506	716.965	99.3326	1.91698e-07	2.6559e-08
G2_16	Lymphoblastoid Benchmarking	NS	4196336655	343	45	1.32879	2.16008	455.774	97.2036	1.08612e-07	2.31639e-08
G2_17	Lymphoblastoid Benchmarking	NS	3889938847	364	36	1.33038	2.13742	484.26	76.947	1.2449e-07	1.9781e-08
G2_18	Lymphoblastoid Benchmarking	NS	3007068431	244	21	1.32046	2.15938	322.193	45.3469	1.07145e-07	1.50801e-08
G1_NS2_25	Lymphoblastoid Benchmarking	WGNS	2516251773	363	22	1.28325	2.14107	465.82	47.1036	1.85125e-07	1.87197e-08
G2_NS2_26	Lymphoblastoid Benchmarking	WGNS	2290758023	212	16	1.26844	1.99561	268.909	31.9297	1.17389e-07	1.39385e-08
G12878_B	Lymphoblastoid Benchmarking	WGS	2930448773	–	–	–	–	–	–	–	–
G24385_B	Lymphoblastoid Benchmarking	WGS	2951972263	–	–	–	–	–	–	–	–
G1_G2_19	Pseudo-Ground Truth Detection	NS	4050242480	1428	314	–	–	–	–	–	–
G1_G2_20	Pseudo-Ground Truth Detection	NS	3333074988	1276	250	–	–	–	–	–	–
G2_G1_21	Pseudo-Ground Truth Detection	NS	4823185716	1631	305	–	–	–	–	–	–
G2_G1_22	Pseudo-Ground Truth Detection	NS	3876020148	1313	231	–	–	–	–	–	–
Bulk_NS*	Assessing Mutation Rate Per Cell Division	NS	3106545560	545	52	1.25587	1.9243	684.45	100.064	2.20325e-07	3.22107e-08
Bulk_WGS	Assessing Mutation Rate Per Cell Division	WGS	2928018193	–	–	–	–	–	–	–	–
C1_NS	Assessing Mutation Rate Per Cell Division	NS	4230901984	256	39	1.2501	1.98789	320.025	77.5278	7.56398e-08	1.78779e-17
C1_WGS	Assessing Mutation Rate Per Cell Division	WGS	2417802073	426	12	–	–	426	12	8.80965e-08	2.48159e-09
C2_NS	Assessing Mutation Rate Per Cell Division	NS	4182989561	328	33	1.26015	2.02843	413.328	66.9382	9.88117e-08	2.36223e-17
C2_WGS	Assessing Mutation Rate Per Cell Division	WGS	2384224770	465	13	–	–	465	13	9.7516e-08	2.72625e-09
C3_NS	Assessing Mutation Rate Per Cell Division	NS	5144762718	506	64	1.25292	2.04659	633.975	130.982	1.23227e-07	2.3952e-17
C3_WGS	Assessing Mutation Rate Per Cell Division	WGS	2328818101	521	14	–	–	521	14	1.11859e-07	3.00582e-09
*Passage number of the Bulk_NS sample is much bigger than the passage number of the initial single cells of C1, C2, or C3 clones. A higher mutation burden of this sample is as expected.

### Sheet: table_s4
Table S4. Germline heterzygous SNPs and INDELs called in WGS data.
Cell Line	Germline hSNPs	Germline hINDELs	Germline hSNP/hINDEL ratio
G12878	1313711	199466	6.58614
G24385	1284817	183664	6.99548
IMR-90	1847806	258273	7.15447

### Sheet: table_s5
Table S5. Mutational spectra.
	SCMDA data					NS data
	G12878_3	G12878_5	G24385_5	All G1&G2	Relative %	G1_NS2_25	G2_NS2_26	All G1&G2	Relative %
C>A	0	4	0	4	7.14286	14	19	33	9.40171
C>G	0	4	0	4	7.14286	24	41	65	18.5185
C>T	10	15	4	29	51.7857	36	26	62	17.6638
T>A	0	1	0	1	1.78571	30	22	52	14.8148
T>C	0	15	0	15	26.7857	47	57	104	29.6296
T>G	0	3	0	3	5.35714	18	17	35	9.97151
Total sSNVs	10	42	4	56	100	169	182	351	100
